# miRNA-mediated cell-to-cell communications boost DNA repair during the Radioadaptative Response

**DOI:** 10.64898/2025.12.03.692007

**Authors:** María del Carmen Domínguez-Pérez, María Jesús Fernández-Ávila, Lourdes González-Vinceiro, Laura Zannini, Héctor Peinado, Román González-Prieto, Néstor García-Rodriguez, Pablo Huertas

## Abstract

The Radioadaptive Response (RAR) is a phenomenon where a low, or priming, dose of ionizing radiation enhances cellular resistance to subsequent higher doses. We investigated whether RAR involves alterations in Homologous Recombination (HR), a high-fidelity DNA repair pathway. Using fibroblast models, we found that primed cells exhibit accelerated DNA end resection, an initial and essential HR step. This effect is mostly mediated by a bystander mechanism involving small extracellular vesicles (sEVs), as conditioned media fully replicated it. RNA profiling of sEVs identified miR-126-3p and miR-451a as key regulators of this response. Significantly, inhibiting miR-451a induced RAR in normally unresponsive cells. We further identified a miR-451a–p38–CCAR2 axis that enhances HR through suppression of CCAR2. These findings delineate a novel miRNA-mediated, sEV-driven mechanism that regulates HR during RAR, with potential therapeutic implications.

**Significance Statement:** We uncover a previously unrecognized mechanism by which human fibroblasts enhance DNA double-strand break repair through homologous recombination following a priming dose of ionizing radiation-a phenomenon known as the radioadaptive response (RAR). We demonstrate that this enhanced repair capacity is driven by small extracellular vesicle (sEV)-mediated intercellular communication, through a transient reprograming of the DNA repair capacity of neighboring cells by modulating the levels of two key microRNAs. These provide new clues on how extracellular RNA signaling governs genome maintenance, with significant implications for genome stability in healthy and pathological context. The identification of actionable modulators further strengthens the translational potential of our work.
