## Supplemental Dataset 1 for "miRNA-mediated cell-to-cell communications boost DNA repair during the Radioadaptative Response"

### Sheet: Sheet 1
Gene					Primed vs non-primed
PG.MolecularWeight	PG.ProteinGroups	PG.ProteinDescriptions	PG.FastaHeaders	PG.Genes	"-Log Student's T-test p-value"
103357	Q14624	Inter-alpha-trypsin inhibitor heavy chain H4	>sp|Q14624|ITIH4_HUMAN Inter-alpha-trypsin inhibitor heavy chain H4 OS=Homo sapiens OX=9606 GN=ITIH4 PE=1 SV=4	ITIH4	1.63959
41389.7	P28482	Mitogen-activated protein kinase 1	>sp|P28482|MK01_HUMAN Mitogen-activated protein kinase 1 OS=Homo sapiens OX=9606 GN=MAPK1 PE=1 SV=3	MAPK1	1.476
17752.1	P47914	Large ribosomal subunit protein eL29	>sp|P47914|RL29_HUMAN Large ribosomal subunit protein eL29 OS=Homo sapiens OX=9606 GN=RPL29 PE=1 SV=2	RPL29	1.32573
515605	P04114	Apolipoprotein B-100	>sp|P04114|APOB_HUMAN Apolipoprotein B-100 OS=Homo sapiens OX=9606 GN=APOB PE=1 SV=2	APOB	1.1385
42003.2	Q562R1	Beta-actin-like protein 2	>sp|Q562R1|ACTBL_HUMAN Beta-actin-like protein 2 OS=Homo sapiens OX=9606 GN=ACTBL2 PE=1 SV=2	ACTBL2	1.1021
12203	P06454	Prothymosin alpha	>sp|P06454|PTMA_HUMAN Prothymosin alpha OS=Homo sapiens OX=9606 GN=PTMA PE=1 SV=2	PTMA	0.893911
44279.23;44049.57	Q03113;Q14344	Guanine nucleotide-binding protein subunit alpha-12;Guanine nucleotide-binding protein subunit alpha-13	>sp|Q03113|GNA12_HUMAN Guanine nucleotide-binding protein subunit alpha-12 OS=Homo sapiens OX=9606 GN=GNA12 PE=1 SV=4;>sp|Q14344|GNA13_HUMAN Guanine nucleotide-binding protein subunit alpha-13 OS=Homo sapiens OX=9606 GN=GNA13 PE=1 SV=2	GNA12;GNA13	0.868543
27745.1	P63104	14-3-3 protein zeta/delta	>sp|P63104|1433Z_HUMAN 14-3-3 protein zeta/delta OS=Homo sapiens OX=9606 GN=YWHAZ PE=1 SV=1	YWHAZ	0.859365
29202.9	Q4V9L6	Transmembrane protein 119	>sp|Q4V9L6|TM119_HUMAN Transmembrane protein 119 OS=Homo sapiens OX=9606 GN=TMEM119 PE=1 SV=1	TMEM119	0.848268
240853	P24821	Tenascin	>sp|P24821|TENA_HUMAN Tenascin OS=Homo sapiens OX=9606 GN=TNC PE=1 SV=3	TNC	0.827916
269767	Q9Y490	Talin-1	>sp|Q9Y490|TLN1_HUMAN Talin-1 OS=Homo sapiens OX=9606 GN=TLN1 PE=1 SV=3	TLN1	0.808962
87709.6	P22607	Fibroblast growth factor receptor 3	>sp|P22607|FGFR3_HUMAN Fibroblast growth factor receptor 3 OS=Homo sapiens OX=9606 GN=FGFR3 PE=1 SV=1	FGFR3	0.800472
80859.2	Q9HCU0	Endosialin	>sp|Q9HCU0|CD248_HUMAN Endosialin OS=Homo sapiens OX=9606 GN=CD248 PE=1 SV=1	CD248	0.77316
58777.3	P49591	Serine--tRNA ligase, cytoplasmic	>sp|P49591|SYSC_HUMAN Serine--tRNA ligase, cytoplasmic OS=Homo sapiens OX=9606 GN=SARS1 PE=1 SV=3	SARS1	0.751728
113320	Q12860	Contactin-1	>sp|Q12860|CNTN1_HUMAN Contactin-1 OS=Homo sapiens OX=9606 GN=CNTN1 PE=1 SV=1	CNTN1	0.750211
178188	P39060	Collagen alpha-1(XVIII) chain	>sp|P39060|COIA1_HUMAN Collagen alpha-1(XVIII) chain OS=Homo sapiens OX=9606 GN=COL18A1 PE=1 SV=5	COL18A1	0.748159
28803.93;28776.85	P18669;Q8N0Y7	Phosphoglycerate mutase 1;Probable phosphoglycerate mutase 4	>sp|P18669|PGAM1_HUMAN Phosphoglycerate mutase 1 OS=Homo sapiens OX=9606 GN=PGAM1 PE=1 SV=2;>sp|Q8N0Y7|PGAM4_HUMAN Probable phosphoglycerate mutase 4 OS=Homo sapiens OX=9606 GN=PGAM4 PE=3 SV=1	PGAM1;PGAM4	0.746046
45807.8	Q6PIU2	Neutral cholesterol ester hydrolase 1	>sp|Q6PIU2|NCEH1_HUMAN Neutral cholesterol ester hydrolase 1 OS=Homo sapiens OX=9606 GN=NCEH1 PE=1 SV=3	NCEH1	0.732053
84659.7	P07900	Heat shock protein HSP 90-alpha	>sp|P07900|HS90A_HUMAN Heat shock protein HSP 90-alpha OS=Homo sapiens OX=9606 GN=HSP90AA1 PE=1 SV=5	HSP90AA1	0.708655
24423.1	P62826	GTP-binding nuclear protein Ran	>sp|P62826|RAN_HUMAN GTP-binding nuclear protein Ran OS=Homo sapiens OX=9606 GN=RAN PE=1 SV=3	RAN	0.700787
70052.23;70052.23;70375.05	P0DMV8;P0DMV9;P34931	Heat shock 70 kDa protein 1A;Heat shock 70 kDa protein 1B;Heat shock 70 kDa protein 1-like	>sp|P0DMV8|HS71A_HUMAN Heat shock 70 kDa protein 1A OS=Homo sapiens OX=9606 GN=HSPA1A PE=1 SV=1;>sp|P0DMV9|HS71B_HUMAN Heat shock 70 kDa protein 1B OS=Homo sapiens OX=9606 GN=HSPA1B PE=1 SV=1;>sp|P34931|HS71L_HUMAN Heat shock 70 kDa protein 1-like OS=Homo sapiens OX=9606 GN=HSPA1L PE=1 SV=2	HSPA1A;HSPA1B;HSPA1L	0.692746
25722	Q7RTV2	Glutathione S-transferase A5	>sp|Q7RTV2|GSTA5_HUMAN Glutathione S-transferase A5 OS=Homo sapiens OX=9606 GN=GSTA5 PE=1 SV=1	GSTA5	0.686989
81537.6	P16070	CD44 antigen	>sp|P16070|CD44_HUMAN CD44 antigen OS=Homo sapiens OX=9606 GN=CD44 PE=1 SV=3	CD44	0.651441
47169	P06733	Alpha-enolase	>sp|P06733|ENOA_HUMAN Alpha-enolase OS=Homo sapiens OX=9606 GN=ENO1 PE=1 SV=2	ENO1	0.641493
272320	P02751	Fibronectin	>sp|P02751|FINC_HUMAN Fibronectin OS=Homo sapiens OX=9606 GN=FN1 PE=1 SV=5	FN1	0.634882
60674.1	Q16610	Extracellular matrix protein 1	>sp|Q16610|ECM1_HUMAN Extracellular matrix protein 1 OS=Homo sapiens OX=9606 GN=ECM1 PE=1 SV=2	ECM1	0.631841
92468.9	P14625	Endoplasmin	>sp|P14625|ENPL_HUMAN Endoplasmin OS=Homo sapiens OX=9606 GN=HSP90B1 PE=1 SV=1	HSP90B1	0.625732
33922.2	P20774	Mimecan	>sp|P20774|MIME_HUMAN Mimecan OS=Homo sapiens OX=9606 GN=OGN PE=1 SV=1	OGN	0.59665
88415.3	P05556	Integrin beta-1	>sp|P05556|ITB1_HUMAN Integrin beta-1 OS=Homo sapiens OX=9606 GN=ITGB1 PE=1 SV=2	ITGB1	0.595476
51026.2	P31146	Coronin-1A	>sp|P31146|COR1A_HUMAN Coronin-1A OS=Homo sapiens OX=9606 GN=CORO1A PE=1 SV=4	CORO1A	0.591066
36053.2	P04406	Glyceraldehyde-3-phosphate dehydrogenase	>sp|P04406|G3P_HUMAN Glyceraldehyde-3-phosphate dehydrogenase OS=Homo sapiens OX=9606 GN=GAPDH PE=1 SV=3	GAPDH	0.572988
50976.2	P61978	Heterogeneous nuclear ribonucleoprotein K	>sp|P61978|HNRPK_HUMAN Heterogeneous nuclear ribonucleoprotein K OS=Homo sapiens OX=9606 GN=HNRNPK PE=1 SV=1	HNRNPK	0.568391
136377	P14543	Nidogen-1	>sp|P14543|NID1_HUMAN Nidogen-1 OS=Homo sapiens OX=9606 GN=NID1 PE=1 SV=3	NID1	0.565025
35700.8	Q96CX2	BTB/POZ domain-containing protein KCTD12	>sp|Q96CX2|KCD12_HUMAN BTB/POZ domain-containing protein KCTD12 OS=Homo sapiens OX=9606 GN=KCTD12 PE=1 SV=1	KCTD12	0.5506
69366.7	P02768	Albumin	>sp|P02768|ALBU_HUMAN Albumin OS=Homo sapiens OX=9606 GN=ALB PE=1 SV=2	ALB	0.549854
187148	P01024	Complement C3	>sp|P01024|CO3_HUMAN Complement C3 OS=Homo sapiens OX=9606 GN=C3 PE=1 SV=2	C3	0.549324
22782.5	P04792	Heat shock protein beta-1	>sp|P04792|HSPB1_HUMAN Heat shock protein beta-1 OS=Homo sapiens OX=9606 GN=HSPB1 PE=1 SV=2	HSPB1	0.532908
22763.99;16930.05	P14649;P60660	Myosin light chain 6B;Myosin light polypeptide 6	>sp|P14649|MYL6B_HUMAN Myosin light chain 6B OS=Homo sapiens OX=9606 GN=MYL6B PE=1 SV=1;>sp|P60660|MYL6_HUMAN Myosin light polypeptide 6 OS=Homo sapiens OX=9606 GN=MYL6 PE=1 SV=2	MYL6B;MYL6	0.529759
293885	A6H8Y1	Transcription factor TFIIIB component B'' homolog	>sp|A6H8Y1|BDP1_HUMAN Transcription factor TFIIIB component B'' homolog OS=Homo sapiens OX=9606 GN=BDP1 PE=1 SV=3	BDP1	0.526166
96023.2	Q8WUM4	Programmed cell death 6-interacting protein	>sp|Q8WUM4|PDC6I_HUMAN Programmed cell death 6-interacting protein OS=Homo sapiens OX=9606 GN=PDCD6IP PE=1 SV=1	PDCD6IP	0.496007
56598.3	Q15758	Neutral amino acid transporter B(0)	>sp|Q15758|AAAT_HUMAN Neutral amino acid transporter B(0) OS=Homo sapiens OX=9606 GN=SLC1A5 PE=1 SV=2	SLC1A5	0.494502
85127.4	Q8IZ83	Aldehyde dehydrogenase family 16 member A1	>sp|Q8IZ83|A16A1_HUMAN Aldehyde dehydrogenase family 16 member A1 OS=Homo sapiens OX=9606 GN=ALDH16A1 PE=1 SV=2	ALDH16A1	0.492779
250537	Q6UVK1	Chondroitin sulfate proteoglycan 4	>sp|Q6UVK1|CSPG4_HUMAN Chondroitin sulfate proteoglycan 4 OS=Homo sapiens OX=9606 GN=CSPG4 PE=1 SV=2	CSPG4	0.487184
105869	P35443	Thrombospondin-4	>sp|P35443|TSP4_HUMAN Thrombospondin-4 OS=Homo sapiens OX=9606 GN=THBS4 PE=1 SV=2	THBS4	0.4826
60044.95;60066.95;60024.95	P02538;P04259;P48668	Keratin, type II cytoskeletal 6A;Keratin, type II cytoskeletal 6B;Keratin, type II cytoskeletal 6C	>sp|P02538|K2C6A_HUMAN Keratin, type II cytoskeletal 6A OS=Homo sapiens OX=9606 GN=KRT6A PE=1 SV=3;>sp|P04259|K2C6B_HUMAN Keratin, type II cytoskeletal 6B OS=Homo sapiens OX=9606 GN=KRT6B PE=1 SV=5;>sp|P48668|K2C6C_HUMAN Keratin, type II cytoskeletal 6C OS=Homo sapiens OX=9606 GN=KRT6C PE=1 SV=3	KRT6A;KRT6B;KRT6C	0.473121
38963.5	Q8NBM4	Ubiquitin-associated domain-containing protein 2	>sp|Q8NBM4|UBAC2_HUMAN Ubiquitin-associated domain-containing protein 2 OS=Homo sapiens OX=9606 GN=UBAC2 PE=1 SV=1	UBAC2	0.465732
56833.03;56500.73	P15313;P21281	V-type proton ATPase subunit B, kidney isoform;V-type proton ATPase subunit B, brain isoform	>sp|P15313|VATB1_HUMAN V-type proton ATPase subunit B, kidney isoform OS=Homo sapiens OX=9606 GN=ATP6V1B1 PE=1 SV=3;>sp|P21281|VATB2_HUMAN V-type proton ATPase subunit B, brain isoform OS=Homo sapiens OX=9606 GN=ATP6V1B2 PE=1 SV=3	ATP6V1B1;ATP6V1B2	0.462877
28082.4	P31946	14-3-3 protein beta/alpha	>sp|P31946|1433B_HUMAN 14-3-3 protein beta/alpha OS=Homo sapiens OX=9606 GN=YWHAB PE=1 SV=3	YWHAB	0.444056
72932.5	P13667	Protein disulfide-isomerase A4	>sp|P13667|PDIA4_HUMAN Protein disulfide-isomerase A4 OS=Homo sapiens OX=9606 GN=PDIA4 PE=1 SV=2	PDIA4	0.442163
53801.9	P49189	4-trimethylaminobutyraldehyde dehydrogenase	>sp|P49189|AL9A1_HUMAN 4-trimethylaminobutyraldehyde dehydrogenase OS=Homo sapiens OX=9606 GN=ALDH9A1 PE=1 SV=3	ALDH9A1	0.420066
37106.8	O43852	Calumenin	>sp|O43852|CALU_HUMAN Calumenin OS=Homo sapiens OX=9606 GN=CALU PE=1 SV=2	CALU	0.41697
261329	P16112	Aggrecan core protein	>sp|P16112|PGCA_HUMAN Aggrecan core protein OS=Homo sapiens OX=9606 GN=ACAN PE=1 SV=3	ACAN	0.408279
59750.6	P25705	ATP synthase subunit alpha, mitochondrial	>sp|P25705|ATPA_HUMAN ATP synthase subunit alpha, mitochondrial OS=Homo sapiens OX=9606 GN=ATP5F1A PE=1 SV=1	ATP5F1A	0.400171
43178.8	Q06828	Fibromodulin	>sp|Q06828|FMOD_HUMAN Fibromodulin OS=Homo sapiens OX=9606 GN=FMOD PE=1 SV=2	FMOD	0.399602
42644.3	P12277	Creatine kinase B-type	>sp|P12277|KCRB_HUMAN Creatine kinase B-type OS=Homo sapiens OX=9606 GN=CKB PE=1 SV=1	CKB	0.397567
36688.7	P00338	L-lactate dehydrogenase A chain	>sp|P00338|LDHA_HUMAN L-lactate dehydrogenase A chain OS=Homo sapiens OX=9606 GN=LDHA PE=1 SV=2	LDHA	0.392543
54731.7	P00742	Coagulation factor X	>sp|P00742|FA10_HUMAN Coagulation factor X OS=Homo sapiens OX=9606 GN=F10 PE=1 SV=2	F10	0.384894
183560	P20908	Collagen alpha-1(V) chain	>sp|P20908|CO5A1_HUMAN Collagen alpha-1(V) chain OS=Homo sapiens OX=9606 GN=COL5A1 PE=1 SV=3	COL5A1	0.362459
77214.1	P23142	Fibulin-1	>sp|P23142|FBLN1_HUMAN Fibulin-1 OS=Homo sapiens OX=9606 GN=FBLN1 PE=1 SV=4	FBLN1	0.346867
82860.5	P49747	Cartilage oligomeric matrix protein	>sp|P49747|COMP_HUMAN Cartilage oligomeric matrix protein OS=Homo sapiens OX=9606 GN=COMP PE=1 SV=2	COMP	0.343538
14091.48;13995.3;14105.46;13906.25;13936.28;14019.41	P0C0S8;Q8IUE6;Q93077;Q96KK5;Q99878;Q9BTM1	Histone H2A type 1;Histone H2A type 2-B;Histone H2A type 1-C;Histone H2A type 1-H;Histone H2A type 1-J;Histone H2A.J	>sp|P0C0S8|H2A1_HUMAN Histone H2A type 1 OS=Homo sapiens OX=9606 GN=H2AC11 PE=1 SV=2;>sp|Q8IUE6|H2A2B_HUMAN Histone H2A type 2-B OS=Homo sapiens OX=9606 GN=H2AC21 PE=1 SV=3;>sp|Q93077|H2A1C_HUMAN Histone H2A type 1-C OS=Homo sapiens OX=9606 GN=H2AC6 PE=1 SV=3;>sp|Q96KK5|H2A1H_HUMAN Histone H2A type 1-H OS=Homo sapiens OX=9606 GN=H2AC12 PE=1 SV=3;>sp|Q99878|H2A1J_HUMAN Histone H2A type 1-J OS=Homo…	H2AC11;H2AC21;H2AC6;H2AC12;H2AC14;H2AJ	0.342062
91867.7	P11362	Fibroblast growth factor receptor 1	>sp|P11362|FGFR1_HUMAN Fibroblast growth factor receptor 1 OS=Homo sapiens OX=9606 GN=FGFR1 PE=1 SV=3	FGFR1	0.33635
37493	Q96D15	Reticulocalbin-3	>sp|Q96D15|RCN3_HUMAN Reticulocalbin-3 OS=Homo sapiens OX=9606 GN=RCN3 PE=1 SV=1	RCN3	0.335031
41975.6	P26022	Pentraxin-related protein PTX3	>sp|P26022|PTX3_HUMAN Pentraxin-related protein PTX3 OS=Homo sapiens OX=9606 GN=PTX3 PE=1 SV=3	PTX3	0.321037
36589.3	Q96JD6	1,5-anhydro-D-fructose reductase	>sp|Q96JD6|AKCL2_HUMAN 1,5-anhydro-D-fructose reductase OS=Homo sapiens OX=9606 GN=AKR1E2 PE=1 SV=2	AKR1E2	0.315374
50118.8	P26641	Elongation factor 1-gamma	>sp|P26641|EF1G_HUMAN Elongation factor 1-gamma OS=Homo sapiens OX=9606 GN=EEF1G PE=1 SV=3	EEF1G	0.303555
108529	P12109	Collagen alpha-1(VI) chain	>sp|P12109|CO6A1_HUMAN Collagen alpha-1(VI) chain OS=Homo sapiens OX=9606 GN=COL6A1 PE=1 SV=3	COL6A1	0.300286
25476.35;32287.52	Q01130;Q9BRL6	Serine/arginine-rich splicing factor 2;Serine/arginine-rich splicing factor 8	>sp|Q01130|SRSF2_HUMAN Serine/arginine-rich splicing factor 2 OS=Homo sapiens OX=9606 GN=SRSF2 PE=1 SV=4;>sp|Q9BRL6|SRSF8_HUMAN Serine/arginine-rich splicing factor 8 OS=Homo sapiens OX=9606 GN=SRSF8 PE=1 SV=1	SRSF2;SRSF8	0.298391
49492.1	Q99983	Osteomodulin	>sp|Q99983|OMD_HUMAN Osteomodulin OS=Homo sapiens OX=9606 GN=OMD PE=1 SV=1	OMD	0.298141
50151.63;50135.63;49895.33	P68363;Q71U36;Q9BQE3	Tubulin alpha-1B chain;Tubulin alpha-1A chain;Tubulin alpha-1C chain	>sp|P68363|TBA1B_HUMAN Tubulin alpha-1B chain OS=Homo sapiens OX=9606 GN=TUBA1B PE=1 SV=1;>sp|Q71U36|TBA1A_HUMAN Tubulin alpha-1A chain OS=Homo sapiens OX=9606 GN=TUBA1A PE=1 SV=1;>sp|Q9BQE3|TBA1C_HUMAN Tubulin alpha-1C chain OS=Homo sapiens OX=9606 GN=TUBA1C PE=1 SV=1	TUBA1B;TUBA1A;TUBA1C	0.294651
77053.9	P10074	Telomere zinc finger-associated protein	>sp|P10074|TZAP_HUMAN Telomere zinc finger-associated protein OS=Homo sapiens OX=9606 GN=ZBTB48 PE=1 SV=2	ZBTB48	0.286212
70898.1	P11142	Heat shock cognate 71 kDa protein	>sp|P11142|HSP7C_HUMAN Heat shock cognate 71 kDa protein OS=Homo sapiens OX=9606 GN=HSPA8 PE=1 SV=1	HSPA8	0.285724
49831	P68371	Tubulin beta-4B chain	>sp|P68371|TBB4B_HUMAN Tubulin beta-4B chain OS=Homo sapiens OX=9606 GN=TUBB4B PE=1 SV=1	TUBB4B	0.277154
36154.1	P02649	Apolipoprotein E	>sp|P02649|APOE_HUMAN Apolipoprotein E OS=Homo sapiens OX=9606 GN=APOE PE=1 SV=1	APOE	0.274479
72333	P11021	Endoplasmic reticulum chaperone BiP	>sp|P11021|BIP_HUMAN Endoplasmic reticulum chaperone BiP OS=Homo sapiens OX=9606 GN=HSPA5 PE=1 SV=2	HSPA5	0.274421
87965.3	P55287	Cadherin-11	>sp|P55287|CAD11_HUMAN Cadherin-11 OS=Homo sapiens OX=9606 GN=CDH11 PE=1 SV=2	CDH11	0.273626
66038.7	P04264	Keratin, type II cytoskeletal 1	>sp|P04264|K2C1_HUMAN Keratin, type II cytoskeletal 1 OS=Homo sapiens OX=9606 GN=KRT1 PE=1 SV=6	KRT1	0.268847
51694.2	Q8NI99	Angiopoietin-related protein 6	>sp|Q8NI99|ANGL6_HUMAN Angiopoietin-related protein 6 OS=Homo sapiens OX=9606 GN=ANGPTL6 PE=1 SV=1	ANGPTL6	0.263364
20824.78;20987.18	P61224;P62834	Ras-related protein Rap-1b;Ras-related protein Rap-1A	>sp|P61224|RAP1B_HUMAN Ras-related protein Rap-1b OS=Homo sapiens OX=9606 GN=RAP1B PE=1 SV=1;>sp|P62834|RAP1A_HUMAN Ras-related protein Rap-1A OS=Homo sapiens OX=9606 GN=RAP1A PE=1 SV=1	RAP1B;RAP1A	0.262805
343669	P12111	Collagen alpha-3(VI) chain	>sp|P12111|CO6A3_HUMAN Collagen alpha-3(VI) chain OS=Homo sapiens OX=9606 GN=COL6A3 PE=1 SV=5	COL6A3	0.253722
93518.2	P10643	Complement component C7	>sp|P10643|CO7_HUMAN Complement component C7 OS=Homo sapiens OX=9606 GN=C7 PE=1 SV=2	C7	0.249249
99849.2	Q06033	Inter-alpha-trypsin inhibitor heavy chain H3	>sp|Q06033|ITIH3_HUMAN Inter-alpha-trypsin inhibitor heavy chain H3 OS=Homo sapiens OX=9606 GN=ITIH3 PE=1 SV=2	ITIH3	0.245283
163291	P01023	Alpha-2-macroglobulin	>sp|P01023|A2MG_HUMAN Alpha-2-macroglobulin OS=Homo sapiens OX=9606 GN=A2M PE=1 SV=3	A2M	0.237154
32949.97;32850.73;32708.56;28521.81	P06753;P07951;P09493;P67936	Tropomyosin alpha-3 chain;Tropomyosin beta chain;Tropomyosin alpha-1 chain;Tropomyosin alpha-4 chain	>sp|P06753|TPM3_HUMAN Tropomyosin alpha-3 chain OS=Homo sapiens OX=9606 GN=TPM3 PE=1 SV=2;>sp|P07951|TPM2_HUMAN Tropomyosin beta chain OS=Homo sapiens OX=9606 GN=TPM2 PE=1 SV=1;>sp|P09493|TPM1_HUMAN Tropomyosin alpha-1 chain OS=Homo sapiens OX=9606 GN=TPM1 PE=1 SV=2;>sp|P67936|TPM4_HUMAN Tropomyosin alpha-4 chain OS=Homo sapiens OX=9606 GN=TPM4 PE=1 SV=3	TPM3;TPM2;TPM1;TPM4	0.235761
34734.9	P05089	Arginase-1	>sp|P05089|ARGI1_HUMAN Arginase-1 OS=Homo sapiens OX=9606 GN=ARG1 PE=1 SV=2	ARG1	0.229919
16202.8	P02100	Hemoglobin subunit epsilon	>sp|P02100|HBE_HUMAN Hemoglobin subunit epsilon OS=Homo sapiens OX=9606 GN=HBE1 PE=1 SV=2	HBE1	0.221948
151254	Q14112	Nidogen-2	>sp|Q14112|NID2_HUMAN Nidogen-2 OS=Homo sapiens OX=9606 GN=NID2 PE=1 SV=3	NID2	0.218214
31730.8	P27105	Stomatin	>sp|P27105|STOM_HUMAN Stomatin OS=Homo sapiens OX=9606 GN=STOM PE=1 SV=3	STOM	0.209467
85697.5	P06396	Gelsolin	>sp|P06396|GELS_HUMAN Gelsolin OS=Homo sapiens OX=9606 GN=GSN PE=1 SV=1	GSN	0.205302
151061	Q92954	Proteoglycan 4	>sp|Q92954|PRG4_HUMAN Proteoglycan 4 OS=Homo sapiens OX=9606 GN=PRG4 PE=1 SV=3	PRG4	0.203527
61680.2	P35052	Glypican-1	>sp|P35052|GPC1_HUMAN Glypican-1 OS=Homo sapiens OX=9606 GN=GPC1 PE=1 SV=2	GPC1	0.190664
130929	Q8IUX7	Adipocyte enhancer-binding protein 1	>sp|Q8IUX7|AEBP1_HUMAN Adipocyte enhancer-binding protein 1 OS=Homo sapiens OX=9606 GN=AEBP1 PE=1 SV=1	AEBP1	0.188527
27764.2	P27348	14-3-3 protein theta	>sp|P27348|1433T_HUMAN 14-3-3 protein theta OS=Homo sapiens OX=9606 GN=YWHAQ PE=1 SV=1	YWHAQ	0.186736
57936.9	P14618	Pyruvate kinase PKM	>sp|P14618|KPYM_HUMAN Pyruvate kinase PKM OS=Homo sapiens OX=9606 GN=PKM PE=1 SV=4	PKM	0.180559
66193.5	O75083	WD repeat-containing protein 1	>sp|O75083|WDR1_HUMAN WD repeat-containing protein 1 OS=Homo sapiens OX=9606 GN=WDR1 PE=1 SV=4	WDR1	0.176249
38390.2	Q9UBP4	Dickkopf-related protein 3	>sp|Q9UBP4|DKK3_HUMAN Dickkopf-related protein 3 OS=Homo sapiens OX=9606 GN=DKK3 PE=1 SV=2	DKK3	0.174074
15998.4	P68871	Hemoglobin subunit beta	>sp|P68871|HBB_HUMAN Hemoglobin subunit beta OS=Homo sapiens OX=9606 GN=HBB PE=1 SV=2	HBB	0.169257
97170.2	Q14974	Importin subunit beta-1	>sp|Q14974|IMB1_HUMAN Importin subunit beta-1 OS=Homo sapiens OX=9606 GN=KPNB1 PE=1 SV=2	KPNB1	0.165244
60179.5	P09603	Macrophage colony-stimulating factor 1	>sp|P09603|CSF1_HUMAN Macrophage colony-stimulating factor 1 OS=Homo sapiens OX=9606 GN=CSF1 PE=1 SV=2	CSF1	0.1631
38429	P51884	Lumican	>sp|P51884|LUM_HUMAN Lumican OS=Homo sapiens OX=9606 GN=LUM PE=1 SV=2	LUM	0.158981
101389	P19827	Inter-alpha-trypsin inhibitor heavy chain H1	>sp|P19827|ITIH1_HUMAN Inter-alpha-trypsin inhibitor heavy chain H1 OS=Homo sapiens OX=9606 GN=ITIH1 PE=1 SV=3	ITIH1	0.15311
129383	P07996	Thrombospondin-1	>sp|P07996|TSP1_HUMAN Thrombospondin-1 OS=Homo sapiens OX=9606 GN=THBS1 PE=1 SV=2	THBS1	0.151683
32444.4	O00560	Syntenin-1	>sp|O00560|SDCB1_HUMAN Syntenin-1 OS=Homo sapiens OX=9606 GN=SDCBP PE=1 SV=1	SDCBP	0.14751
65432.9	P35908	Keratin, type II cytoskeletal 2 epidermal	>sp|P35908|K22E_HUMAN Keratin, type II cytoskeletal 2 epidermal OS=Homo sapiens OX=9606 GN=KRT2 PE=1 SV=2	KRT2	0.129304
94973	P02671	Fibrinogen alpha chain	>sp|P02671|FIBA_HUMAN Fibrinogen alpha chain OS=Homo sapiens OX=9606 GN=FGA PE=1 SV=2	FGA	0.127085
33117.1	P02686	Myelin basic protein	>sp|P02686|MBP_HUMAN Myelin basic protein OS=Homo sapiens OX=9606 GN=MBP PE=1 SV=3	MBP	0.126566
50326.9	Q9H4B7	Tubulin beta-1 chain	>sp|Q9H4B7|TBB1_HUMAN Tubulin beta-1 chain OS=Homo sapiens OX=9606 GN=TUBB1 PE=1 SV=1	TUBB1	0.126354
251703	P12259	Coagulation factor V	>sp|P12259|FA5_HUMAN Coagulation factor V OS=Homo sapiens OX=9606 GN=F5 PE=1 SV=4	F5	0.124181
63173.4	P02748	Complement component C9	>sp|P02748|CO9_HUMAN Complement component C9 OS=Homo sapiens OX=9606 GN=C9 PE=1 SV=2	C9	0.120409
83264.2	P08238	Heat shock protein HSP 90-beta	>sp|P08238|HS90B_HUMAN Heat shock protein HSP 90-beta OS=Homo sapiens OX=9606 GN=HSP90AB1 PE=1 SV=4	HSP90AB1	0.117296
50140.86;50185.02	P68104;Q5VTE0	Elongation factor 1-alpha 1;Putative elongation factor 1-alpha-like 3	>sp|P68104|EF1A1_HUMAN Elongation factor 1-alpha 1 OS=Homo sapiens OX=9606 GN=EEF1A1 PE=1 SV=1;>sp|Q5VTE0|EF1A3_HUMAN Putative elongation factor 1-alpha-like 3 OS=Homo sapiens OX=9606 GN=EEF1A1P5 PE=5 SV=1	EEF1A1;EEF1A1P5	0.116174
54706	Q7LGC8	Carbohydrate sulfotransferase 3	>sp|Q7LGC8|CHST3_HUMAN Carbohydrate sulfotransferase 3 OS=Homo sapiens OX=9606 GN=CHST3 PE=1 SV=3	CHST3	0.115323
49924.4	P68366	Tubulin alpha-4A chain	>sp|P68366|TBA4A_HUMAN Tubulin alpha-4A chain OS=Homo sapiens OX=9606 GN=TUBA4A PE=1 SV=1	TUBA4A	0.114599
41736.7	P60709	Actin, cytoplasmic 1	>sp|P60709|ACTB_HUMAN Actin, cytoplasmic 1 OS=Homo sapiens OX=9606 GN=ACTB PE=1 SV=1	ACTB	0.114139
62064.3	P35527	Keratin, type I cytoskeletal 9	>sp|P35527|K1C9_HUMAN Keratin, type I cytoskeletal 9 OS=Homo sapiens OX=9606 GN=KRT9 PE=1 SV=3	KRT9	0.110984
312150	Q9NR99	Matrix-remodeling-associated protein 5	>sp|Q9NR99|MXRA5_HUMAN Matrix-remodeling-associated protein 5 OS=Homo sapiens OX=9606 GN=MXRA5 PE=1 SV=3	MXRA5	0.102612
33348.8	O75144	ICOS ligand	>sp|O75144|ICOSL_HUMAN ICOS ligand OS=Homo sapiens OX=9606 GN=ICOSLG PE=1 SV=2	ICOSLG	0.10259
280739	P21333	Filamin-A	>sp|P21333|FLNA_HUMAN Filamin-A OS=Homo sapiens OX=9606 GN=FLNA PE=1 SV=4	FLNA	0.101863
16690.7	Q04941	Proteolipid protein 2	>sp|Q04941|PLP2_HUMAN Proteolipid protein 2 OS=Homo sapiens OX=9606 GN=PLP2 PE=1 SV=1	PLP2	0.101328
19667	P59998	Actin-related protein 2/3 complex subunit 4	>sp|P59998|ARPC4_HUMAN Actin-related protein 2/3 complex subunit 4 OS=Homo sapiens OX=9606 GN=ARPC4 PE=1 SV=3	ARPC4	0.0993151
41920.2	Q99536	Synaptic vesicle membrane protein VAT-1 homolog	>sp|Q99536|VAT1_HUMAN Synaptic vesicle membrane protein VAT-1 homolog OS=Homo sapiens OX=9606 GN=VAT1 PE=1 SV=2	VAT1	0.0990231
18012.5	P62937	Peptidyl-prolyl cis-trans isomerase A	>sp|P62937|PPIA_HUMAN Peptidyl-prolyl cis-trans isomerase A OS=Homo sapiens OX=9606 GN=PPIA PE=1 SV=2	PPIA	0.0976978
15257.5	P69905	Hemoglobin subunit alpha	>sp|P69905|HBA_HUMAN Hemoglobin subunit alpha OS=Homo sapiens OX=9606 GN=HBA1 PE=1 SV=2	HBA1	0.0961372
28302.6	P61981	14-3-3 protein gamma	>sp|P61981|1433G_HUMAN 14-3-3 protein gamma OS=Homo sapiens OX=9606 GN=YWHAG PE=1 SV=2	YWHAG	0.0946621
56650.5	O43175	D-3-phosphoglycerate dehydrogenase	>sp|O43175|SERA_HUMAN D-3-phosphoglycerate dehydrogenase OS=Homo sapiens OX=9606 GN=PHGDH PE=1 SV=4	PHGDH	0.0928343
57563.6	Q9Y285	Phenylalanine--tRNA ligase alpha subunit	>sp|Q9Y285|SYFA_HUMAN Phenylalanine--tRNA ligase alpha subunit OS=Homo sapiens OX=9606 GN=FARSA PE=1 SV=3	FARSA	0.0892412
67877.6	P29401	Transketolase	>sp|P29401|TKT_HUMAN Transketolase OS=Homo sapiens OX=9606 GN=TKT PE=1 SV=3	TKT	0.0869681
217320	O00468	Agrin	>sp|O00468|AGRIN_HUMAN Agrin OS=Homo sapiens OX=9606 GN=AGRN PE=1 SV=6	AGRN	0.0857726
35548.3	Q9BRF8	Serine/threonine-protein phosphatase CPPED1	>sp|Q9BRF8|CPPED_HUMAN Serine/threonine-protein phosphatase CPPED1 OS=Homo sapiens OX=9606 GN=CPPED1 PE=1 SV=3	CPPED1	0.076239
47716.1	P23526	Adenosylhomocysteinase	>sp|P23526|SAHH_HUMAN Adenosylhomocysteinase OS=Homo sapiens OX=9606 GN=AHCY PE=1 SV=4	AHCY	0.0747324
82577.7	O00391	Sulfhydryl oxidase 1	>sp|O00391|QSOX1_HUMAN Sulfhydryl oxidase 1 OS=Homo sapiens OX=9606 GN=QSOX1 PE=1 SV=3	QSOX1	0.0735485
60887.1	Q9NZN3	EH domain-containing protein 3	>sp|Q9NZN3|EHD3_HUMAN EH domain-containing protein 3 OS=Homo sapiens OX=9606 GN=EHD3 PE=1 SV=2	EHD3	0.0695246
129314	P08123	Collagen alpha-2(I) chain	>sp|P08123|CO1A2_HUMAN Collagen alpha-2(I) chain OS=Homo sapiens OX=9606 GN=COL1A2 PE=1 SV=7	COL1A2	0.0653887
46312.2	P36955	Pigment epithelium-derived factor	>sp|P36955|PEDF_HUMAN Pigment epithelium-derived factor OS=Homo sapiens OX=9606 GN=SERPINF1 PE=1 SV=4	SERPINF1	0.062184
80379.9	Q13144	Translation initiation factor eIF-2B subunit epsilon	>sp|Q13144|EI2BE_HUMAN Translation initiation factor eIF-2B subunit epsilon OS=Homo sapiens OX=9606 GN=EIF2B5 PE=1 SV=3	EIF2B5	0.0607814
67820	P26038	Moesin	>sp|P26038|MOES_HUMAN Moesin OS=Homo sapiens OX=9606 GN=MSN PE=1 SV=3	MSN	0.0599889
60626.9	Q9H4M9	EH domain-containing protein 1	>sp|Q9H4M9|EHD1_HUMAN EH domain-containing protein 1 OS=Homo sapiens OX=9606 GN=EHD1 PE=1 SV=2	EHD1	0.057977
140003	P32004	Neural cell adhesion molecule L1	>sp|P32004|L1CAM_HUMAN Neural cell adhesion molecule L1 OS=Homo sapiens OX=9606 GN=L1CAM PE=1 SV=2	L1CAM	0.0548705
104831	O60462	Neuropilin-2	>sp|O60462|NRP2_HUMAN Neuropilin-2 OS=Homo sapiens OX=9606 GN=NRP2 PE=1 SV=3	NRP2	0.0545942
21865.27;22349.9;21364.75	P10412;P16402;P16403	Histone H1.4;Histone H1.3;Histone H1.2	>sp|P10412|H14_HUMAN Histone H1.4 OS=Homo sapiens OX=9606 GN=H1-4 PE=1 SV=2;>sp|P16402|H13_HUMAN Histone H1.3 OS=Homo sapiens OX=9606 GN=H1-3 PE=1 SV=2;>sp|P16403|H12_HUMAN Histone H1.2 OS=Homo sapiens OX=9606 GN=H1-2 PE=1 SV=2	H1-4;H1-3;H1-2	0.0522292
333147	Q99715	Collagen alpha-1(XII) chain	>sp|Q99715|COCA1_HUMAN Collagen alpha-1(XII) chain OS=Homo sapiens OX=9606 GN=COL12A1 PE=1 SV=2	COL12A1	0.0506628
54305.6	P04004	Vitronectin	>sp|P04004|VTNC_HUMAN Vitronectin OS=Homo sapiens OX=9606 GN=VTN PE=1 SV=1	VTN	0.0476985
66022.5	Q07065	Cytoskeleton-associated protein 4	>sp|Q07065|CKAP4_HUMAN Cytoskeleton-associated protein 4 OS=Homo sapiens OX=9606 GN=CKAP4 PE=1 SV=2	CKAP4	0.0474323
13890.13;13904.16;13906.13;13950.19;13944.19;13936.16;13906.13;13920.16;13920.16;13892.11;14167.49;13922.13;13989.27;13952.2	O60814;P06899;P23527;P33778;P57053;P58876;P62807;Q16778;Q5QNW6;Q93079;Q96A08;Q99877;Q99879;Q99880	Histone H2B type 1-K;Histone H2B type 1-J;Histone H2B type 1-O;Histone H2B type 1-B;Histone H2B type F-S;Histone H2B type 1-D;Histone H2B type 1-C/E/F/G/I;Histone H2B type 2-E;Histone H2B type 2-F;Histone H2B type 1-H;Histone H2B type 1-A;Histone H2B type 1-N;Histone H2B type 1-M;Histone H2B type 1-L	>sp|O60814|H2B1K_HUMAN Histone H2B type 1-K OS=Homo sapiens OX=9606 GN=H2BC12 PE=1 SV=3;>sp|P06899|H2B1J_HUMAN Histone H2B type 1-J OS=Homo sapiens OX=9606 GN=H2BC11 PE=1 SV=3;>sp|P23527|H2B1O_HUMAN Histone H2B type 1-O OS=Homo sapiens OX=9606 GN=H2BC17 PE=1 SV=3;>sp|P33778|H2B1B_HUMAN Histone H2B type 1-B OS=Homo sapiens OX=9606 GN=H2BC3 PE=1 SV=2;>sp|P57053|H2BFS_HUMAN Histone H2B type F-S OS=H…	H2BC12;H2BC11;H2BC17;H2BC3;H2BC12L;H2BC5;H2BC4;H2BC21;H2BC18;H2BC9;H2BC1;H2BC15;H2BC14;H2BC13	0.0464872
181065	P12107	Collagen alpha-1(XI) chain	>sp|P12107|COBA1_HUMAN Collagen alpha-1(XI) chain OS=Homo sapiens OX=9606 GN=COL11A1 PE=1 SV=4	COL11A1	0.0450835
21229.16;21655.82	P01111;P01116	GTPase NRas;GTPase KRas	>sp|P01111|RASN_HUMAN GTPase NRas OS=Homo sapiens OX=9606 GN=NRAS PE=1 SV=1;>sp|P01116|RASK_HUMAN GTPase KRas OS=Homo sapiens OX=9606 GN=KRAS PE=1 SV=1	NRAS;KRAS	0.043983
56782.4	P30101	Protein disulfide-isomerase A3	>sp|P30101|PDIA3_HUMAN Protein disulfide-isomerase A3 OS=Homo sapiens OX=9606 GN=PDIA3 PE=1 SV=4	PDIA3	0.0394624
26669.5	P60174	Triosephosphate isomerase	>sp|P60174|TPIS_HUMAN Triosephosphate isomerase OS=Homo sapiens OX=9606 GN=TPI1 PE=1 SV=4	TPI1	0.0355069
103134	O14786	Neuropilin-1	>sp|O14786|NRP1_HUMAN Neuropilin-1 OS=Homo sapiens OX=9606 GN=NRP1 PE=1 SV=3	NRP1	0.0349396
75207.7	Q14515	SPARC-like protein 1	>sp|Q14515|SPRL1_HUMAN SPARC-like protein 1 OS=Homo sapiens OX=9606 GN=SPARCL1 PE=1 SV=2	SPARCL1	0.0311911
95338.1	P13639	Elongation factor 2	>sp|P13639|EF2_HUMAN Elongation factor 2 OS=Homo sapiens OX=9606 GN=EEF2 PE=1 SV=4	EEF2	0.0294293
49670.8	P07437	Tubulin beta chain	>sp|P07437|TBB5_HUMAN Tubulin beta chain OS=Homo sapiens OX=9606 GN=TUBB PE=1 SV=2	TUBB	0.0241983
35694.6	Q9Y240	C-type lectin domain family 11 member A	>sp|Q9Y240|CLC11_HUMAN C-type lectin domain family 11 member A OS=Homo sapiens OX=9606 GN=CLEC11A PE=1 SV=1	CLEC11A	0.022971
18502.5	P23528	Cofilin-1	>sp|P23528|COF1_HUMAN Cofilin-1 OS=Homo sapiens OX=9606 GN=CFL1 PE=1 SV=3	CFL1	0.0221337
41792.8	P63261	Actin, cytoplasmic 2	>sp|P63261|ACTG_HUMAN Actin, cytoplasmic 2 OS=Homo sapiens OX=9606 GN=ACTG1 PE=1 SV=1	ACTG1	0.0220384
13964.5	P13164	Interferon-induced transmembrane protein 1	>sp|P13164|IFM1_HUMAN Interferon-induced transmembrane protein 1 OS=Homo sapiens OX=9606 GN=IFITM1 PE=1 SV=3	IFITM1	0.0203332
106463	P19823	Inter-alpha-trypsin inhibitor heavy chain H2	>sp|P19823|ITIH2_HUMAN Inter-alpha-trypsin inhibitor heavy chain H2 OS=Homo sapiens OX=9606 GN=ITIH2 PE=1 SV=2	ITIH2	0.0177616
86943.2	P05067	Amyloid-beta precursor protein	>sp|P05067|A4_HUMAN Amyloid-beta precursor protein OS=Homo sapiens OX=9606 GN=APP PE=1 SV=3	APP	0.016277
106874	Q14697	Neutral alpha-glucosidase AB	>sp|Q14697|GANAB_HUMAN Neutral alpha-glucosidase AB OS=Homo sapiens OX=9606 GN=GANAB PE=1 SV=3	GANAB	0.0134879
468830	P98160	Basement membrane-specific heparan sulfate proteoglycan core protein	>sp|P98160|PGBM_HUMAN Basement membrane-specific heparan sulfate proteoglycan core protein OS=Homo sapiens OX=9606 GN=HSPG2 PE=1 SV=4	HSPG2	0.00695969
21056.8	P30086	Phosphatidylethanolamine-binding protein 1	>sp|P30086|PEBP1_HUMAN Phosphatidylethanolamine-binding protein 1 OS=Homo sapiens OX=9606 GN=PEBP1 PE=1 SV=3	PEBP1	0.00182661
